# Seasonal variation in physiology and shell condition of the pteropod *Limacina retroversa* in the Gulf of Maine relative to life cycle and carbonate chemistry

**DOI:** 10.1101/2020.02.25.964478

**Authors:** Amy E. Maas, Gareth L. Lawson, Alexander J. Bergan, Zhaohui A. Wang, Ann M. Tarrant

## Abstract

Natural cycles in the seawater partial pressure of carbon dioxide (CO_2_) in the Gulf of Maine, which vary from ∼250-550 µatm seasonally, provide an opportunity to observe how the life cycle and phenology of the shelled pteropod *Limacina retroversa* responds to changing food, temperature and carbonate chemistry conditions. Distributional, hydrographic, and physiological sampling suggest that pteropod populations are located in the upper portion of the water column (0-150 m) with a maximum abundance above 50 m, allowing them to generally avoid aragonite undersaturation. Gene expression and shell condition measurements show, however, that the population already experiences biomineralization stress in the winter months even when aragonite is slightly oversaturated, reinforcing the usefulness of this organism as a bio-indicator for pelagic ecosystem response to ocean acidification. There appear to be two reproductive events per year with one pulse timed to coincide with the spring bloom, the period with highest respiration rate, fluorescence, and pH, and a second more extended pulse in the late summer and fall. During the fall there is evidence of lipid storage for overwintering, allowing the second generation to survive the period of low food and aragonite saturation state. Based on these observations we predict that in the future pteropods will likely be most vulnerable to changing CO_2_ regionally during the fall reproductive event when CO_2_ concentration already naturally rises and there is the added stress of generating lipid stores.
