## Supplemental Data 2 for "Seasonal variation in physiology and shell condition of the pteropod *Limacina retroversa* in the Gulf of Maine relative to life cycle and carbonate chemistry"

### Sheet: SD2_read_mapping_stats
Supplementary Data 2: Read mapping statistics from RSEM mapping of indiviudal replicates (rep) for the differential expression analysis onto the L. retroversa assembly. The number of alignable sequences is reported and its percentage of the total number of sequences. All sequences mapped uniquiely onto a gene.
rep	total	alignable
29-1	13885074	9673709	0.696698
29-2	14519294	10142052	0.698522
29-3	12831543	8663403	0.675165
46-1	10715806	6975724	0.650975
46-2	12668663	8482435	0.66956
46-3	12902993	8808253	0.682652
77-1	12590603	9052219	0.718966
77-2	14385479	10124592	0.703806
77-3	13270197	9123047	0.687484
78-1	12267333	8477162	0.691035
78-2	12640408	8622502	0.682138
78-3	13443815	9073969	0.674955
Averages	1.30101e+07		0.685996
