## Supplemental Data 4 for "Seasonal variation in physiology and shell condition of the pteropod *Limacina retroversa* in the Gulf of Maine relative to life cycle and carbonate chemistry"

### Sheet: Sheet1
Supplementary Data 4: Results of GO enrichment analysis. GO terms that were significantly differentially represented in a pairwise seasonal comparison are reported, along with which season was enriched or under-represented. The GO ID and the associated GO term (term) for each category are documented as well as the false discovery rate (FDR), and P-value. The number of terms and their annotation r…
comparison	enriched	under	ID	Term	Category	FDR	P-Value	#Test	#Ref	#notAnnotTest	#notAnnotRef
29v46	29	46	GO:0004867	serine-type endopeptidase inhibitor activity	F	0.0277721	1.96512e-05	4	38	73	20063
29v46	29	46	GO:0005200	structural constituent of cytoskeleton	F	9.78901e-05	1.73165e-08	7	70	70	20031
29v46	29	46	GO:0005515	protein binding	F	0.00149675	7.94311e-07	35	4119	42	15982
29v46	29	46	GO:0005874	microtubule	C	0.00149675	7.55567e-07	7	126	70	19975
29v77	29	77	GO:0004867	serine-type endopeptidase inhibitor activity	F	2.09095e-08	7.39768e-11	10	32	240	19896
29v77	29	77	GO:0005576	extracellular region	C	4.84694e-06	2.14352e-08	16	208	234	19720
29v77	29	77	GO:0006030	chitin metabolic process	P	0.000304051	1.45221e-06	9	79	241	19849
29v77	29	77	GO:0006486	protein glycosylation	P	9.77411e-24	8.64506e-27	30	131	220	19797
29v77	29	77	GO:0008061	chitin binding	F	8.95775e-05	4.11996e-07	9	67	241	19861
29v77	29	77	GO:0008146	sulfotransferase activity	F	9.79205e-08	3.63759e-10	14	108	236	19820
29v77	29	77	GO:0008375	acetylglucosaminyltransferase activity	F	5.50117e-09	1.84897e-11	10	27	240	19901
29v77	29	77	GO:0008378	galactosyltransferase activity	F	5.1577e-28	2.73715e-31	26	48	224	19880
29v77	29	77	GO:0008417	fucosyltransferase activity	F	0.0124787	7.72604e-05	5	31	245	19897
29v77	29	77	GO:0016020	membrane	C	1.24962e-06	5.3053e-09	84	3622	166	16306
29v77	29	77	GO:0016051	carbohydrate biosynthetic process	P	0.02761	0.000180713	6	61	244	19867
29v77	29	77	GO:0016286	small conductance calcium-activated potassium channel activity	F	0.00336456	1.84506e-05	3	2	247	19926
29v77	29	77	GO:0031406	carboxylic acid binding	F	0.034367	0.000237098	4	21	246	19907
29v46	46	29	GO:0005506	iron ion binding	F	0.00677881	2.15134e-06	7	175	59	19937
29v46	46	29	GO:0016705	oxidoreductase activity, acting on paired donors, with incorporation or reduction of molecular oxygen	F	0.00677881	2.3983e-06	7	178	59	19934
46v77	46	77	GO:0004867	serine-type endopeptidase inhibitor activity	F	0.00858227	4.88037e-06	5	37	115	20021
46v77	46	77	GO:0006030	chitin metabolic process	P	0.0157506	1.42054e-05	6	82	114	19976
46v77	46	77	GO:0008061	chitin binding	F	0.00858227	6.07272e-06	6	70	114	19988
46v77	46	77	GO:0016758	transferase activity, transferring hexosyl groups	F	0.00858227	4.96559e-06	10	260	110	19798
46v87	46	87	GO:0000786	nucleosome	C	0.00134028	1.83368e-06	4	42	35	20097
46v87	46	87	GO:0006334	nucleosome assembly	P	0.00134028	1.26474e-06	4	38	35	20101
46v87	46	87	GO:0046982	protein heterodimerization activity	F	0.00284274	6.53734e-06	4	59	35	20080
29v77	77	29	GO:0004553	hydrolase activity, hydrolyzing O-glycosyl compounds	F	0.0339454	0.000168136	17	241	465	19455
29v77	77	29	GO:0005215	transporter activity	F	1.38468e-06	1.46968e-09	69	1278	413	18418
29v77	77	29	GO:0005319	lipid transporter activity	F	6.6334e-11	1.17343e-14	19	57	463	19639
29v77	77	29	GO:0005764	lysosome	C	0.00148418	5.25094e-06	6	14	476	19682
29v77	77	29	GO:0006869	lipid transport	P	3.79877e-10	1.34399e-13	19	67	463	19629
29v77	77	29	GO:0016021	integral component of membrane	C	0.00279238	1.19013e-05	73	1772	409	17924
29v77	77	29	GO:0016715	oxidoreductase activity, acting on paired donors, with incorporation or reduction of molecular oxygen, reduced ascorbate as one donor, and incorporation of one atom of oxygen	F	0.00238547	9.70561e-06	6	16	476	19680
29v77	77	29	GO:0016747	transferase activity, transferring acyl groups other than amino-acyl groups	F	0.0197292	9.07411e-05	11	103	471	19593
29v77	77	29	GO:0042626	ATPase activity, coupled to transmembrane movement of substances	F	2.1115e-06	2.61462e-09	22	177	460	19519
29v77	77	29	GO:0055085	transmembrane transport	P	0.0010509	3.53213e-06	47	923	435	18773
46v77	77	46	GO:0005215	transporter activity	F	0.000926026	4.73547e-07	31	1316	143	18688
46v77	77	46	GO:0005319	lipid transporter activity	F	0.000105111	1.85939e-08	9	67	165	19937
46v77	77	46	GO:0005506	iron ion binding	F	0.0139202	2.95493e-05	9	173	165	19831
46v77	77	46	GO:0005764	lysosome	C	0.000926026	6.2842e-07	5	15	169	19989
46v77	77	46	GO:0006665	sphingolipid metabolic process	P	0.00380626	5.38654e-06	5	25	169	19979
46v77	77	46	GO:0006869	lipid transport	P	0.000926026	7.79097e-07	8	78	166	19926
46v77	77	46	GO:0016705	oxidoreductase activity, acting on paired donors, with incorporation or reduction of molecular oxygen	F	0.00380626	4.83998e-06	10	175	164	19829
46v77	77	46	GO:0016747	transferase activity, transferring acyl groups other than amino-acyl groups	F	0.00413658	6.58574e-06	8	106	166	19898
46v77	77	46	GO:0016887	ATPase activity	F	0.00604411	1.06919e-05	17	559	157	19445
29v87	87	29	GO:0004553	hydrolase activity, hydrolyzing O-glycosyl compounds	F	0.00616336	2.94376e-05	18	240	443	19477
29v87	87	29	GO:0005044	scavenger receptor activity	F	4.97884e-05	1.05689e-07	10	38	451	19679
29v87	87	29	GO:0005215	transporter activity	F	2.96783e-07	2.1e-10	69	1278	392	18439
29v87	87	29	GO:0005319	lipid transporter activity	F	2.96783e-07	1.52612e-10	15	61	446	19656
29v87	87	29	GO:0005515	protein binding	F	0.035578	0.000182516	127	4027	334	15690
29v87	87	29	GO:0005764	lysosome	C	0.00135168	4.06485e-06	6	14	455	19703
29v87	87	29	GO:0006665	sphingolipid metabolic process	P	0.00135168	4.00878e-06	7	23	454	19694
29v87	87	29	GO:0006869	lipid transport	P	2.96783e-07	9.48888e-11	16	70	445	19647
29v87	87	29	GO:0016021	integral component of membrane	C	0.000118136	3.00348e-07	76	1769	385	17948
29v87	87	29	GO:0016887	ATPase activity	F	0.00291241	1.03039e-05	31	545	430	19172
29v87	87	29	GO:0042626	ATPase activity, coupled to transmembrane movement of substances	F	0.0038827	1.44236e-05	16	183	445	19534
29v87	87	29	GO:0055085	transmembrane transport	P	1.52819e-05	2.70333e-08	51	919	410	18798
46v87	87	46	GO:0000323	lytic vacuole	C	0.00715415	6.32775e-06	5	16	259	19898
46v87	87	46	GO:0004857	enzyme inhibitor activity	F	0.0347028	6.13884e-05	7	69	257	19845
46v87	87	46	GO:0004866	endopeptidase inhibitor activity	F	0.0482303	0.000119445	6	53	258	19861
46v87	87	46	GO:0005319	lipid transporter activity	F	0.000313247	5.54125e-08	10	66	254	19848
46v87	87	46	GO:0005515	protein binding	F	0.0252792	3.61772e-05	82	4072	182	15842
46v87	87	46	GO:0005764	lysosome	C	0.00688686	4.87307e-06	5	15	259	19899
46v87	87	46	GO:0006665	sphingolipid metabolic process	P	0.0252792	4.02463e-05	5	25	259	19889
46v87	87	46	GO:0006869	lipid transport	P	0.00471424	1.8728e-06	9	77	255	19837
46v87	87	46	GO:0010876	lipid localization	P	0.00471424	2.50181e-06	9	80	255	19834
46v87	87	46	GO:0016843	amine-lyase activity	F	0.0482303	0.000118123	3	5	261	19909
46v87	87	46	GO:0016844	strictosidine synthase activity	F	0.0482303	0.000118123	3	5	261	19909
46v87	87	46	GO:0030414	peptidase inhibitor activity	F	0.0252792	3.59803e-05	7	63	257	19851
46v87	87	46	GO:0061134	peptidase regulator activity	F	0.0252792	3.59803e-05	7	63	257	19851
46v87	87	46	GO:0061135	endopeptidase regulator activity	F	0.0482303	0.000119445	6	53	258	19861
77v87	87	77	GO:0004656	procollagen-proline 4-dioxygenase activity	F	0.0320609	0.00015313	2	1	143	20032
77v87	87	77	GO:0005515	protein binding	F	0.0111149	3.14591e-05	51	4103	94	15930
77v87	87	77	GO:0005576	extracellular region	C	0.000383781	6.78898e-07	11	213	134	19820
77v87	87	77	GO:0006030	chitin metabolic process	P	0.0137815	4.14444e-05	6	82	139	19951
77v87	87	77	GO:0006486	protein glycosylation	P	1.98969e-06	1.99496e-09	12	149	133	19884
77v87	87	77	GO:0008061	chitin binding	F	0.00724487	1.79424e-05	6	70	139	19963
77v87	87	77	GO:0008146	sulfotransferase activity	F	0.0108458	2.8779e-05	7	115	138	19918
77v87	87	77	GO:0008375	acetylglucosaminyltransferase activity	F	0.000150841	2.40151e-07	6	31	139	20002
77v87	87	77	GO:0008378	galactosyltransferase activity	F	2.45444e-07	1.30255e-10	10	64	135	19969
77v87	87	77	GO:0030246	carbohydrate binding	F	0.0361705	0.000179157	7	156	138	19877
77v87	87	77	GO:0031418	L-ascorbic acid binding	F	0.0205266	7.62532e-05	3	9	142	20024
